# Aging Remodels the Female Skeletal Muscle Proteome Toward Matrix, Chromatin and Lysosomal Programs that Track Loss of Physical Function

**DOI:** 10.64898/2026.11.06.764992

**Authors:** Mark A. Watson, Christina D. King, Taylor R. Valentino, Heather L. Gregory, John Stone, Jamie N. Justice, Bumsoo Ahn, Birgit Schilling

## Abstract

Loss of skeletal muscle strength and mobility is among the most consequential features of human aging, yet the molecular programs that accompany this decline in women remain poorly understood. Here, we performed deep comprehensive data-independent acquisition (DIA) proteomic profiling of vastus lateralis biopsies from 10 younger (24-30 years) and 10 older (70-84 years) healthy women enrolled through the NIH Common Fund Cellular Senescence Network (SenNet), with matched measurements of grip strength and gait speed. Of 2,391 quantified protein groups, 163 were significantly altered with age, and partial least squares-discriminant analysis completely separated the age groups (cross-validated AUC = 1.00). Older muscle showed increased extracellular matrix and vascular remodeling proteins (TIMP3, COL8A1, ELN, FBN1), nuclear, chromatin and RNA-binding proteins (HMGB1, HMGB2, histone H1.0, MATR3, NCL), and lysosomal and senescence-associated secretory phenotype (SASP)-associated proteins (CTSZ, CTSD, PSAP), together with reduced glycolytic and energetic proteins (GAPDH, ENO3, PHKA1, CYCS). Age effects were robust to adjust for body mass index (BMI). Integrating differential abundance, multivariate importance and participant-level consistency, we defined a 24-protein skeletal muscle aging signature whose score separated all younger from all elderly women. Combining grip strength and gait speed into a combined function score, we found that 23 of the 24 signature proteins correlated with physical function (FDR < 0.05), and the signature score correlated strongly with function (r = −0.79). The senescence-associated alarmins HMGB1 and HMGB2 emerged as lead proteins: HMGB1 showed the strongest association with function (r = −0.86), and both remained associated after adjustment for age group. Together, these data define a senotype proteomic program in aging female skeletal muscle and a molecular signature of muscle function that, after validation, may serve as a readout for interventions that aim to preserve physical performance in elderly women.
