## Supplementary Table 2 for "Aging Remodels the Female Skeletal Muscle Proteome Toward Matrix, Chromatin and Lysosomal Programs that Track Loss of Physical Function"

### Sheet: Sheet1
	SenNet ID	Age (Year)	Gait Speed (Second)	Grip Strength (kg)
	SN_0196	24	1.16618	24
	SN_0214	24	1.40845	30
	SN_0120	25	1.10193	32
	SN_0141	25	0.97561	34
	SN_0230	25	1.2987	32
	SN_0114	26	1.18694	24
	SN_0234	27	1.06383	36
	SN_0200	30	1.29032	30
	SN_0250	30	1.08401	32
	SN_0254	30	1.14943	34
	SN_0172	70	0.898876	22
	SN_0147	71	0.997506	22
	SN_0143	73	1.31579	20
	SN_0132	75	1.01523	24
	SN_0133	76	1.10193	12
	SN_0130	77	1.06667	14
	SN_0148	79	0.894855	18
	SN_0171	81	0.954654	22
	SN_0139	82	1.11421	30
	SN_0152	84	0.847458	18
