## Supplementary Table 5 for "Aging Remodels the Female Skeletal Muscle Proteome Toward Matrix, Chromatin and Lysosomal Programs that Track Loss of Physical Function"

### Sheet: Signature_proteins
Category	Direction_with_age	Gene	UniProt	Description	Log2FC_old_vs_young	Fold_change	q_value	VIP	LV1_loading	Old_above_young_median_n_of_10	Grip_r	Grip_p	Grip_FDR	Grip_partial_r_age_adjusted	Grip_partial_p	Grip_partial_FDR	Gait_r	Gait_p	Gait_FDR	Gait_partial_r_age_adjusted	Gait_partial_p	Gait_partial_FDR	Function_r	Function_p	Function_FDR	Function_partial_r_age_adjusted	Function_partial_p	Function_partial_FDR
Matrix and vascular remodeling	Up	COL8A1	P27658	Collagen alpha-1(VIII) chain	2.6407	6.23633	7.79262e-13	2.66707	0.0508206	10	-0.757251	0.000110655	0.00037939	-0.172796	0.479307	0.7737	-0.348079	0.132603	0.176804	0.405915	0.0846418	0.402506	-0.679243	0.000989029	0.0018259	0.239008	0.324396	0.668684
Matrix and vascular remodeling	Up	TIMP3	P35625	Metalloproteinase inhibitor 3	2.72216	6.59858	0.000381319	2.32426	0.0468717	10	-0.622146	0.00339943	0.0047992	0.0133931	0.956602	0.973468	-0.57956	0.00740193	0.037724	-0.322862	0.177587	0.502462	-0.738467	0.000200688	0.000535168	-0.269257	0.264965	0.668684
Matrix and vascular remodeling	Up	ELN	P15502	Elastin	1.63249	3.10047	1.69967e-07	2.20946	0.0435562	10	-0.818446	1.03152e-05	0.000123782	-0.551477	0.0143798	0.172558	-0.330873	0.154175	0.194748	0.120985	0.621746	0.785364	-0.706274	0.000500553	0.00109212	-0.247784	0.306401	0.668684
Matrix and vascular remodeling	Up	FBN1	P35555	Fibrillin-1	0.863911	1.81996	6.45696e-93	2.25086	0.0425649	10	-0.635082	0.00262471	0.00393707	-0.07833	0.749921	0.857053	-0.313967	0.177633	0.213159	0.166489	0.495731	0.712908	-0.583206	0.00695299	0.00981599	0.0932736	0.704095	0.889383
Matrix and vascular remodeling	Up	COL18A1	P39060	Collagen alpha-1(XVIII) chain	0.591602	1.50692	5.49208e-06	2.40795	0.0496875	10	-0.688703	0.000785571	0.00171397	-0.111847	0.648485	0.852213	-0.400839	0.0798619	0.127779	0.071221	0.772017	0.882305	-0.669541	0.00124218	0.00212945	-0.0100856	0.967313	0.967313
Matrix and vascular remodeling	Up	TNXB	P22105	Tenascin-X	0.806307	1.74873	1.01898e-36	1.94945	0.0449205	10	-0.597941	0.00535942	0.00676979	-0.157044	0.520827	0.781241	-0.482646	0.0311297	0.0581606	-0.211119	0.385606	0.651574	-0.664037	0.00140856	0.0022537	-0.281861	0.242368	0.668684
Nuclear, chromatin and RNA-binding	Up	H1-0	P07305	Histone H1.0	1.23584	2.35519	3.1199e-11	2.63703	0.0538882	10	-0.794463	2.86868e-05	0.000141572	-0.335919	0.159699	0.479098	-0.466214	0.0382675	0.0656015	0.0258881	0.916217	0.956053	-0.774706	6.06057e-05	0.00026275	-0.192066	0.430851	0.689361
Nuclear, chromatin and RNA-binding	Up	HMGB1	P09429	High mobility group protein B1	0.604738	1.5207	4.64946e-11	2.15784	0.045011	10	-0.795525	2.74939e-05	0.000141572	-0.509979	0.025701	0.205608	-0.606825	0.00455353	0.0364282	-0.388074	0.100626	0.402506	-0.861766	1.04829e-06	2.5159e-05	-0.659319	0.00213533	0.051248
Nuclear, chromatin and RNA-binding	Up	HMGB2	P26583	High mobility group protein B2	1.04284	2.06028	3.63279e-07	2.22224	0.0451521	10	-0.645522	0.00211232	0.00362111	-0.114183	0.641608	0.852213	-0.698038	0.000620691	0.0148966	-0.552377	0.0141886	0.170263	-0.825639	7.37251e-06	6.62636e-05	-0.548144	0.0151062	0.181275
Nuclear, chromatin and RNA-binding	Up	MATR3	P43243	Matrin-3	0.7854	1.72357	2.64686e-15	2.55173	0.0499971	10	-0.743229	0.000173394	0.000520182	-0.193793	0.426639	0.7737	-0.576029	0.00785916	0.037724	-0.301706	0.209359	0.502462	-0.810704	1.4574e-05	8.74439e-05	-0.383254	0.105296	0.505423
Nuclear, chromatin and RNA-binding	Up	NCL	P19338	Nucleolin	0.695027	1.61891	2.70302e-09	2.2731	0.0478958	10	-0.762757	9.20128e-05	0.000368051	-0.385596	0.103008	0.412034	-0.494257	0.0267485	0.0581606	-0.162984	0.504976	0.712908	-0.772455	6.56875e-05	0.00026275	-0.386277	0.10235	0.505423
Nuclear, chromatin and RNA-binding	Up	XRCC6	P12956	X-ray repair cross-complementing protein 6	0.661639	1.58188	6.54479e-16	2.34072	0.0497179	10	-0.793765	2.94942e-05	0.000141572	-0.442319	0.0579214	0.296558	-0.545795	0.0127973	0.041636	-0.252296	0.297387	0.601836	-0.823181	8.28295e-06	6.62636e-05	-0.499318	0.0295144	0.236115
Nuclear, chromatin and RNA-binding	Up	HNRNPA3	P51991	Heterogeneous nuclear ribonucleoprotein A3	0.690682	1.61405	1.55054e-10	2.57081	0.0521316	10	-0.675972	0.00106898	0.00213796	0.0641817	0.794064	0.866251	-0.540488	0.0138787	0.041636	-0.207155	0.394795	0.651574	-0.747534	0.000151519	0.000454557	-0.137292	0.575154	0.832887
Nuclear, chromatin and RNA-binding	Up	SUN2	Q9UH99	SUN domain-containing protein 2	0.927906	1.90251	2.03903e-11	2.52508	0.0526215	10	-0.733157	0.00023538	0.00062768	-0.171152	0.483563	0.7737	-0.510521	0.0214454	0.051469	-0.138581	0.571536	0.762047	-0.76426	8.74206e-05	0.000299728	-0.228448	0.346858	0.668684
Lysosomal and SASP-associated	Up	CTSZ	Q9UBR2	Cathepsin Z	1.01973	2.02755	0.00123886	2.4404	0.0437361	10	-0.879119	3.34854e-07	8.03649e-06	-0.667909	0.00177701	0.0426483	-0.276404	0.238127	0.259775	0.341831	0.152022	0.502462	-0.710087	0.000452017	0.00108484	-0.132051	0.589962	0.832887
Lysosomal and SASP-associated	Up	CTSD	P07339	Cathepsin D	0.687424	1.61041	4.53205e-10	2.25231	0.0407705	10	-0.703237	0.000542326	0.00130158	-0.255498	0.291091	0.585004	-0.16168	0.49587	0.51743	0.445417	0.0559841	0.335905	-0.531505	0.0158758	0.0181438	0.220228	0.36495	0.668684
Lysosomal and SASP-associated	Up	PSAP	P07602	Prosaposin	0.757429	1.69047	0.000112582	1.96063	0.0328639	10	-0.655536	0.00170222	0.00314256	-0.29205	0.225029	0.585004	0.0105389	0.964827	0.964827	0.559716	0.0127037	0.170263	-0.396361	0.0836075	0.0836075	0.295251	0.219752	0.668684
Glycolytic and energetic	Down	GAPDH	P04406	Glyceraldehyde-3-phosphate dehydrogenase	-0.760443	0.590315	3.4989e-54	2.46461	-0.0468405	0	0.635961	0.00257791	0.00393707	-0.0789235	0.748085	0.857053	0.481715	0.0315037	0.0581606	0.0915891	0.709216	0.851059	0.68683	0.000822768	0.00164554	0.0284477	0.907966	0.947442
Glycolytic and energetic	Down	ENO3	P13929	Beta-enolase	-0.648699	0.637855	2.09639e-24	2.21083	-0.0420656	0	0.490202	0.0282194	0.0322507	-0.254776	0.292502	0.585004	0.285311	0.222716	0.254533	-0.201869	0.407234	0.651574	0.476565	0.0336378	0.0351003	-0.336262	0.159246	0.636984
Glycolytic and energetic	Down	PHKA1	P46020	Phosphorylase b kinase regulatory subunit alpha, skeletal muscle isoform	-0.735715	0.60052	3.76498e-19	2.09385	-0.0406967	0	0.559863	0.0102565	0.0123078	-0.00818594	0.973468	0.973468	0.354014	0.125684	0.176804	-0.0370202	0.880399	0.956053	0.561592	0.00997481	0.0119698	-0.0370769	0.880217	0.947442
Glycolytic and energetic	Down	PHKG1	Q16816	Phosphorylase b kinase gamma catalytic chain, skeletal muscle/heart isoform	-0.763255	0.589166	2.12055e-09	2.09892	-0.0405767	0	0.609192	0.00435663	0.00580884	0.103035	0.674668	0.852213	0.369759	0.10858	0.16287	-0.0114234	0.96298	0.96298	0.601581	0.0050161	0.00752415	0.055915	0.820145	0.937308
Glycolytic and energetic	Down	MYBPH	Q13203	Myosin-binding protein H	-2.88551	0.135324	3.78981e-32	1.92607	-0.0462697	0	0.393315	0.0862278	0.0940667	-0.256228	0.289667	0.585004	0.542489	0.0134626	0.041636	0.311879	0.193646	0.502462	0.575067	0.00798763	0.0100896	0.104861	0.669213	0.889383
Glycolytic and energetic	Down	CYCS	P99999	Cytochrome c	-0.664229	0.631026	0.000270538	1.98874	-0.0451558	0	0.336545	0.146811	0.153194	-0.436369	0.0617829	0.296558	0.512029	0.0209995	0.051469	0.250519	0.300918	0.601836	0.521462	0.018375	0.0200454	-0.0628801	0.798157	0.937308
Glycolytic and energetic	Down	NDUFB4	O95168	NADH dehydrogenase [ubiquinone] 1 beta subcomplex subunit 4	-0.59164	0.663588	7.57671e-08	1.74062	-0.0419832	0	0.281581	0.229088	0.229088	-0.360749	0.12918	0.442902	0.65945	0.00156122	0.0187346	0.510639	0.0254781	0.203825	0.578278	0.0075653	0.0100871	0.209189	0.390065	0.668684

### Sheet: Score_correlations
Measure	Pearson_r	p	Partial_r_age_group_adjusted	Partial_p
Grip strength	-0.741534	0.000182723	-0.0321273	0.896119
Gait speed	-0.550878	0.0118264	-0.232272	0.338622
Combined function (mean Z of grip and gait)	-0.794207	2.89799e-05	-0.220356	0.364663
Age	0.962908	1.10312e-11

### Sheet: Participants_scores
SenNet_ID	Group	Age	BMI	Grip_strength_kg	Gait_speed	Combined_function_Z	Signature_score_Z
SN_0196	Young	24	32.7	24	1.16618	0.123	-1.536
SN_0214	Young	24	26	30	1.40845	1.35	-1.176
SN_0120	Young	25	28.2	32	1.10193	0.479	-1.919
SN_0141	Young	25	21.2	34	0.97561	0.203	-1.7
SN_0230	Young	25	30.4	32	1.2987	1.129	-2.349
SN_0114	Young	26	26.4	24	1.18694	0.192	-1.788
SN_0234	Young	27	26.6	36	1.06383	0.637	-1.098
SN_0200	Young	30	29.2	30	1.29032	0.959	-1.74
SN_0250	Young	30	28.7	32	1.08401	0.42	-0.899
SN_0254	Young	30	34.5	34	1.14943	0.778	-0.773
SN_0172	Old	70	19.3	22	0.898876	-0.902	0.506
SN_0147	Old	71	21.4	22	0.997506	-0.576	2.119
SN_0143	Old	73	20	20	1.31579	0.334	1.166
SN_0132	Old	75	26	24	1.01523	-0.375	1.172
SN_0133	Old	76	22.1	12	1.10193	-0.941	1.716
SN_0130	Old	77	21.9	14	1.06667	-0.915	1.312
SN_0148	Old	79	31.1	18	0.894855	-1.199	1.854
SN_0171	Old	81	22.2	22	0.954654	-0.718	1.64
SN_0139	Old	82	28.4	30	1.11421	0.377	1.301
SN_0152	Old	84	32.4	18	0.847458	-1.356	2.191

### Sheet: Participant_log2
Gene	Young_24_SN_0196	Young_24_SN_0214	Young_25_SN_0120	Young_25_SN_0141	Young_25_SN_0230	Young_26_SN_0114	Young_27_SN_0234	Young_30_SN_0200	Young_30_SN_0250	Young_30_SN_0254	Old_70_SN_0172	Old_71_SN_0147	Old_73_SN_0143	Old_75_SN_0132	Old_76_SN_0133	Old_77_SN_0130	Old_79_SN_0148	Old_81_SN_0171	Old_82_SN_0139	Old_84_SN_0152
COL8A1	5.40045	5.28196	5.29529	4.62111	4.79777	4.49765	4.94822	5.49588	4.86116	5.36408	6.29438	7.65194	8.0237	7.07358	7.94438	8.18994	7.21494	6.93613	8.14563	8.2823
TIMP3	9.29646	8.16568	8.40492	10.0582	8.90789	8.55988	7.55727	9.75535	9.08459	8.49645	10.7344	12.9054	10.5827	10.2215	9.94466	11.3032	12.6058	10.5078	11.8067	12.7615
ELN	8.7019	8.38306	7.77726	7.84003	8.22903	8.17863	8.32082	8.41074	8.52335	7.84918	8.81232	10.4638	10.1432	9.0416	10.7234	9.31896	10.3734	8.65451	8.71863	10.4787
FBN1	12.579	12.3995	12.1055	11.7053	12.7329	12.4424	12.195	12.2466	12.323	11.8978	12.7117	13.5838	12.876	13.966	13.0046	12.7427	13.131	13.0272	12.871	13.1092
COL18A1	9.11407	9.29127	9.39753	8.90232	9.34368	9.17198	9.17078	9.33794	9.57906	9.55705	9.67511	10.1428	9.80357	9.78953	10.0705	9.80915	10.0967	9.56702	9.81407	10.0201
TNXB	8.48187	9.1013	8.79443	8.66728	9.00327	9.17129	8.93806	9.28854	9.69644	9.01094	9.14612	10.4538	9.3082	10.1005	9.83682	9.53392	10.2487	9.63888	9.09621	10.4069
H1-0	9.4748	9.59586	9.26141	9.21023	9.27035	9.60922	9.2776	9.8409	9.45386	9.60553	10.3964	10.3138	10.2859	10.8276	10.5675	11.2706	10.8189	10.5255	10.724	11.0229
HMGB1	9.62852	9.20085	9.10659	9.63193	9.23489	9.73106	9.16735	8.6993	9.40825	9.33784	9.88832	9.89703	9.74023	9.57365	10.029	10.2125	10.1635	10.2777	9.55924	9.93406
HMGB2	6.9265	7.53078	7.36576	8.50092	6.78478	7.38297	7.31557	6.47582	6.9662	7.12419	8.14042	8.29618	7.76314	8.28617	8.29401	8.79813	8.50808	8.64735	7.79169	8.85581
MATR3	8.59704	8.61528	8.76176	8.32398	8.38309	8.59949	8.37519	8.6042	8.39804	8.40057	9.33807	9.1612	8.87919	9.53443	9.0972	9.37815	9.10784	9.56077	9.05164	9.65197
NCL	10.3506	9.98649	9.59213	9.78974	9.57215	10.1133	9.79997	10.3925	10.1255	10.0098	10.7653	10.3734	10.3465	10.9496	10.5186	10.9865	10.5187	10.902	10.3594	10.9788
XRCC6	9.4754	9.29356	8.88778	9.05319	8.99604	9.52121	9.33477	8.90011	8.97447	9.03486	9.53539	9.76409	9.30951	9.98055	9.86553	10.0691	10.0134	9.71559	9.73646	10.0826
HNRNPA3	9.79383	9.43221	9.5862	9.53966	9.189	9.76098	9.60411	9.51932	9.64431	9.60891	9.92363	10.4157	10.0867	10.3413	10.262	10.1448	10.1598	10.4612	10.5101	10.2582
SUN2	7.90044	7.69862	7.61173	7.49116	7.53518	7.84604	8.0451	7.69478	7.68171	7.9603	8.27767	8.91641	8.35501	8.51711	8.72898	8.80549	8.79248	9.26423	8.4521	8.40677
CTSZ	6.76108	6.27662	6.57535	5.84515	6.50808	6.31835	5.86103	6.3122	6.01802	6.2243	6.91369	7.5507	7.5936	7.10923	7.30858	7.84813	7.54156	7.00144	6.6553	7.14534
CTSD	11.2132	11.7837	11.1027	10.6263	11.168	11.088	11.0097	10.7411	11.0638	11.2075	11.3416	12.1525	12.1867	11.6845	11.7614	11.7273	11.8065	11.6615	11.5145	12.1083
PSAP	10.1797	10.198	9.28773	8.98034	10.3932	10.1552	9.35242	9.53259	9.42964	9.93534	10.1755	10.7985	11.2439	10.8218	9.97701	10.7238	10.7393	10.4708	10.0021	10.2327
GAPDH	19.04	18.8628	19.3532	18.7583	19.5555	18.9493	18.7055	19.474	18.9936	19.2485	18.4578	18.332	18.1262	18.497	18.2813	18.5597	18.2004	18.3605	18.2504	18.4885
ENO3	17.9568	17.6145	18.0715	17.7907	18.1494	17.8809	17.4698	18.0689	17.8118	17.7999	17.6134	17.3303	16.6853	17.5271	16.9897	17.7626	17.0802	17.0086	16.7622	17.0936
PHKA1	11.2959	10.7979	11.1916	11.0992	11.8976	11.4375	11.1729	11.2006	11.1881	11.1012	11.083	9.74609	10.195	10.7944	10.1364	11.113	10.4687	10.6475	10.506	9.95137
PHKG1	10.6606	10.169	10.4759	10.6719	11.3727	10.8996	10.618	10.8441	10.4943	10.4782	10.2544	9.09571	9.70308	10.4552	9.37952	10.3801	9.92848	9.97979	10.0628	9.57901
MYBPH	11.3087	10.9315	13.036	12.0397	12.7694	12.3507	10.1622	11.9157	8.80274	7.22992	8.67265	7.90673	10.5401	9.04452	10.0617	6.84738	8.41048	6.82392	7.73934	7.75936
CYCS	13.4118	13.6812	13.4618	13.473	13.301	14.1208	12.9456	12.9768	12.7826	12.9449	12.781	13.0375	13.1242	12.5816	12.6117	12.6424	12.776	12.5336	12.2332	12.4634
NDUFB4	13.1305	12.7916	12.2316	12.1427	12.4622	12.6565	11.9177	12.3022	11.9353	11.4453	11.6479	11.7203	12.254	11.7137	11.6565	11.687	11.5837	11.6624	11.9689	11.8046

### Sheet: Participant_Zscores
Gene	Young_24_SN_0196	Young_24_SN_0214	Young_25_SN_0120	Young_25_SN_0141	Young_25_SN_0230	Young_26_SN_0114	Young_27_SN_0234	Young_30_SN_0200	Young_30_SN_0250	Young_30_SN_0254	Old_70_SN_0172	Old_71_SN_0147	Old_73_SN_0143	Old_75_SN_0132	Old_76_SN_0133	Old_77_SN_0130	Old_79_SN_0148	Old_81_SN_0171	Old_82_SN_0139	Old_84_SN_0152
COL8A1	-0.657	-0.743	-0.733	-1.217	-1.09	-1.306	-0.982	-0.589	-1.045	-0.684	-0.016	0.959	1.226	0.544	1.169	1.346	0.646	0.445	1.314	1.412
TIMP3	-0.497	-1.21	-1.059	-0.016	-0.742	-0.962	-1.595	-0.207	-0.63	-1.002	0.411	1.782	0.315	0.087	-0.087	0.77	1.593	0.268	1.088	1.691
ELN	-0.254	-0.584	-1.212	-1.147	-0.744	-0.796	-0.649	-0.556	-0.439	-1.137	-0.14	1.571	1.239	0.098	1.84	0.385	1.477	-0.303	-0.237	1.586
FBN1	-0.188	-0.514	-1.048	-1.776	0.092	-0.436	-0.886	-0.792	-0.653	-1.426	0.053	1.638	0.352	2.332	0.585	0.109	0.815	0.626	0.343	0.775
COL18A1	-1.3	-0.808	-0.514	-1.887	-0.663	-1.139	-1.142	-0.679	-0.01	-0.071	0.256	1.553	0.613	0.574	1.353	0.628	1.426	-0.044	0.642	1.213
TNXB	-1.591	-0.513	-1.047	-1.268	-0.684	-0.391	-0.797	-0.187	0.522	-0.67	-0.435	1.84	-0.153	1.225	0.767	0.24	1.483	0.422	-0.522	1.758
H1-0	-0.877	-0.698	-1.193	-1.269	-1.18	-0.678	-1.169	-0.335	-0.908	-0.684	0.486	0.364	0.323	1.124	0.74	1.78	1.112	0.677	0.971	1.413
HMGB1	0.018	-1.01	-1.236	0.026	-0.928	0.264	-1.09	-2.215	-0.511	-0.681	0.642	0.663	0.286	-0.114	0.98	1.421	1.303	1.578	-0.149	0.752
HMGB2	-1.185	-0.354	-0.581	0.982	-1.38	-0.557	-0.65	-1.806	-1.131	-0.913	0.485	0.7	-0.034	0.686	0.697	1.391	0.991	1.183	0.005	1.47
MATR3	-0.662	-0.621	-0.291	-1.277	-1.144	-0.657	-1.162	-0.646	-1.111	-1.105	1.007	0.609	-0.027	1.45	0.465	1.098	0.489	1.509	0.362	1.715
NCL	0.065	-0.746	-1.625	-1.184	-1.669	-0.464	-1.162	0.158	-0.437	-0.694	0.988	0.115	0.056	1.399	0.439	1.481	0.439	1.293	0.084	1.464
XRCC6	-0.004	-0.444	-1.427	-1.026	-1.165	0.107	-0.345	-1.397	-1.217	-1.071	0.141	0.694	-0.406	1.218	0.94	1.433	1.298	0.577	0.628	1.466
HNRNPA3	-0.301	-1.221	-0.829	-0.948	-1.84	-0.385	-0.784	-1	-0.682	-0.772	0.029	1.282	0.444	1.092	0.891	0.592	0.63	1.398	1.522	0.881
SUN2	-0.569	-0.953	-1.118	-1.348	-1.264	-0.672	-0.293	-0.96	-0.985	-0.455	0.15	1.366	0.297	0.605	1.009	1.154	1.13	2.028	0.482	0.395
CTSZ	-0.012	-0.811	-0.318	-1.522	-0.429	-0.742	-1.496	-0.752	-1.237	-0.897	0.24	1.29	1.361	0.562	0.891	1.781	1.275	0.384	-0.186	0.622
CTSD	-0.513	0.736	-0.754	-1.797	-0.612	-0.787	-0.958	-1.546	-0.84	-0.525	-0.232	1.543	1.618	0.519	0.687	0.613	0.786	0.468	0.147	1.446
PSAP	0.082	0.112	-1.425	-1.945	0.442	0.04	-1.316	-1.012	-1.186	-0.331	0.074	1.127	1.879	1.166	-0.261	1.001	1.027	0.573	-0.219	0.171
GAPDH	0.713	0.312	1.422	0.076	1.88	0.508	-0.043	1.695	0.608	1.185	-0.604	-0.889	-1.354	-0.515	-1.003	-0.373	-1.186	-0.824	-1.073	-0.535
ENO3	0.961	0.202	1.216	0.593	1.388	0.793	-0.119	1.21	0.64	0.613	0.2	-0.428	-1.859	0.008	-1.184	0.531	-0.983	-1.142	-1.688	-0.953
PHKA1	0.817	-0.098	0.626	0.456	1.924	1.078	0.591	0.642	0.619	0.46	0.426	-2.031	-1.206	-0.104	-1.314	0.481	-0.703	-0.374	-0.634	-1.654
PHKG1	0.699	-0.192	0.364	0.719	1.989	1.132	0.622	1.031	0.397	0.368	-0.038	-2.138	-1.037	0.326	-1.623	0.19	-0.628	-0.535	-0.385	-1.262
MYBPH	0.773	0.59	1.613	1.129	1.484	1.28	0.216	1.069	-0.445	-1.209	-0.508	-0.88	0.4	-0.327	0.167	-1.395	-0.635	-1.407	-0.962	-0.952
CYCS	0.895	1.473	1.003	1.027	0.658	2.416	-0.104	-0.037	-0.454	-0.106	-0.457	0.093	0.279	-0.885	-0.82	-0.754	-0.468	-0.988	-1.632	-1.138
NDUFB4	2.417	1.669	0.432	0.236	0.941	1.37	-0.261	0.588	-0.222	-1.303	-0.856	-0.696	0.482	-0.711	-0.837	-0.77	-0.998	-0.824	-0.148	-0.51

### Sheet: Notes
Notes
24-protein skeletal muscle aging signature (SenNet female vastus lateralis, 10 young 24-30 y, 10 old 70-84 y).
Log2FC and q-values: Spectronaut directDIA differential analysis (old vs young, unpaired t-test, Storey q-values).
VIP and LV1 loading: two-component PLS-DA on log2(intensity+1), median-imputed, Z-scored pivot data (multivariate only; not used for differential testing).
Per-participant values: log2(intensity+1) from the Spectronaut protein pivot report; Z-scores across all 20 participants.
Signature score = mean Z of 17 increased proteins minus mean Z of 7 decreased proteins.
Combined function score = mean of Z(grip strength) and Z(gait speed).
Correlations: Pearson r across all 20 participants; FDR = Benjamini-Hochberg across the 24 signature proteins.
Partial r: correlation after centering protein and function values within each age group (age-group adjusted, df = 17). Low power with n = 10 per group.
Gait speed units to be confirmed with Wake Forest (assumed m/s).
